# OpenCell: A Low-cost, Open-Source, 3-in-1 device for DNA Extraction

**DOI:** 10.1101/2023.09.18.558349

**Authors:** Aryan Gupta, Justin Yu, Elio J. Challita, Janet Standeven, M. Saad Bhamla

## Abstract

High-cost DNA extraction procedures pose significant challenges for budget-constrained laboratories. To address this, we introduce OpenCell, an economical, open-source, 3-in-1 laboratory device that combines the functionalities of a bead homogenizer, a microcentrifuge, and a vortex mixer. OpenCell utilizes modular attachments that magnetically connect to a central rotating brushless motor. This motor couples to an epicyclic gearing mechanism, enabling efficient bead homogenization, vortex mixing, and centrifugation within one compact unit. OpenCell’s design incorporates multiple redundant safety features, ensuring both the device’s and operator’s safety. Additional features such as RPM measurement, programmable timers, battery operation, and optional speed control make OpenCell a reliable and reproducible laboratory instrument. In our study, OpenCell successfully isolated DNA from *Spinacia oleracea* (spinach), with an average yield of 2.3 µg and an A260/A280 ratio of 1.77, demonstrating its effectiveness for downstream applications such as Polymerase Chain Reaction (PCR) amplification. With its compact size (20 cm x 28 cm x 6.7 cm) and lightweight design (0.8 kg), comparable to the size and weight of a laptop, OpenCell is portable, making it an attractive component of a ‘lab-in-a-backpack’ for resource-constrained environments in low-and-middle-income countries and synthetic biology in remote field stations. Leveraging the accessibility of 3D printing and off-the-shelf components, OpenCell can be manufactured and assembled at a low unit cost of less than $50, providing an affordable alternative to expensive laboratory equipment costing over $4000. OpenCell aims to overcome the barriers to entry in synthetic biology research and contribute to the growing collection of frugal and open hardware.
