## Supplementary material for "OpenCell: A Low-cost, Open-Source, 3-in-1 device for DNA Extraction": S2 File: OpenCell Raw Data.xlsx

### Sheet: Time Characterization
Sample	Mass (g)	Elution (ul)	Conc (ng/ul)	A260/A280	Yield (ng)	Time
A1		50	20.8	1.64	1040	30
A2		50	25.3	1.49	1265	30
A3		50	16.7	1.52	835	30
____
B1		50	27.8	1.8	1390	60
B2		50	29.3	1.76	1465	60
B3		50	19.5	1.77	975	60
_____
C1		50	41.9	1.8	2095	120
C2		50	42.7	1.83	2135	120
C3		50	48.9	1.84	2445	120
____
D1		50	55.8	1.82	2790	180
D2		50	57.3	1.79	2865	180
D3		50	53.4	1.82	2670	180
___
E1		50	60.6	1.82	3030	300
E2		50	56.1	1.8	2805	300
E3		50	58.7	1.81	2935	300
____
F1
F2
F3

### Sheet: Speed Characterization
Sample	Mass (g)	Elution (ul)	Conc (ng/ul)	A260/A280	Yield (ng)	Speed
A1		50	17.5	1.32	875	425
A2		50	6.7	1.62	335	425
A3		50	16.3	1.42	815	425
____
B1		50	15.6	1.69	780	550
B2		50	22.3	1.72	1115	550
B3		50	16.6	1.7	830	550
_____
C1		50	38.7	1.79	1935	725
C2		50	31.5	1.76	1575	725
C3		50	36.2	1.82	1810	725
____
D1		50	40	1.77	2000	850
D2		50	44.7	1.8	2235	850
D3		50	41.5	1.78	2075	850
___
E1		50	43.2	1.79	2160	1000
E2		50	48.5	1.82	2425	1000
E3		50	45.7	1.82	2285	1000

### Sheet: Centrifuge Characterization
Sample	Mass (g)	Elution (ul)	Conc (ng/ul)	A260/A280	Yield (ng)
A1		50	45.8	1.32	2290	0.5
A2		50	43.6	1.62	2180	0.5
A3		50	35.3	1.43	1765	0.5
____
B1		50	47.5	1.69	2375	1
B2		50	43.3	1.62	2165	1
B3		50	50.7	1.7	2535	1
_____
C1		50	51.3	1.79	2565	1.5
C2		50	54.7	1.76	2735	1.5
C3		50	52.5	1.72	2625	1.5
____
D1		50	51.8	1.77	2590	2
D2		50	52.6	1.8	2630	2
D3		50	55.9	1.76	2795	2
___
E1		50	53.4	1.81	2670	2.5
E2		50	53.5	1.84	2675	2.5
E3		50	54.7	1.8	2735	2.5

### Sheet: OCX vs Commercial
Sample	Mass (g)	Elution (ul)	Conc (ng/ul)	A260/A280	Yield (ng)
A1	0.0508	50	59.2	1.76	2960
	0.0508	50	55.1	1.74	2755	1.75	2857.5
A2	0.0492	50	48.5	1.77	2425
	0.0492	50	48.9	1.74	2445	1.755	2435
A3	0.0495	50	50	1.82	2500
	0.0495	50	50.1	1.76	2505	1.79	2502.5
A4	0.0497	50	34.1	1.76	1705
	0.0497	50	34.4	1.76	1720	1.76	1712.5
A5	0.0506	50	40.8	1.74	2040
	0.0506	50	40.2	1.74	2010	1.74	2025
A6	0.0503	50	38.2	1.72	1910
	0.0503	50	36.2	1.74	1810	1.73	1860
A7	0.0504	50	47.6	1.73	2380
	0.0504	50	43.3	1.71	2165	1.72	2272.5
____
B1	0.0505	50	45.9	1.83	2295
	0.0505	50	43.2	1.79	2160	1.81	2227.5
B2	0.05	50	55.9	1.77	2795
	0.05	50	55.4	1.77	2770	1.77	2782.5
B3	0.0505	50	44.8	1.82	2240
	0.0505	50	45.1	1.82	2255	1.82	2247.5
B4	0.0503	50	45	1.75	2250
	0.0503	50	45.4	1.75	2270	1.75	2260
B5	0.0494	50	45.2	1.81	2260
	0.0494	50	45.1	1.8	2255	1.805	2257.5
B6	0.0502	50	45.5	1.82	2275
	0.0502	50	46.1	1.82	2305	1.82	2290
B7	0.0496	50	51.2	1.8	2560
	0.0496	50	51.4	1.79	2570	1.795	2565
____
C1	0.0502	50	1.5	1.28	75	1494.02
C2	0.0496	50	2.4	1.3	120	2419.35
C3	0.0504	50	1.6	1.24	80	1587.3
C4	0.0503	50	1.6	1.26	80	1590.46
C5	0.0502	50	1.9	1.29	95	1892.43

### Sheet: GEL
GEL	PCR	Extraction
1	Ladder
2	A	A3
3	B	A4
4	C	A5
5	D	A7
6
7	Ladder
8	E	B3
9	F	B4
10	G	B5
11	H	B6
12	TEST	(A1)
13

### Sheet: High Speed Tracking
Time	560 RPM	700 RPM	800 RPM	1000 RPM
0	-35.7554	-35.524	-36.2383	-35.5231
0.00022543	-35.8878	-36.0423	-36.5658	-35.6388
0.00045086	-35.4537	-35.5468	-36.4287	-35.7624
0.00067628	-35.4414	-34.9831	-36.3875	-35.1486
0.00090171	-35.4184	-35.6372	-35.9496	-35.2881
0.00112714	-34.9493	-35.4206	-35.6526	-35.3477
0.00135257	-34.5279	-35.9862	-36.3592	-34.8587
0.001578	-34.7144	-35.8445	-36.1651	-35.1799
0.00180343	-34.7862	-35.7758	-36.3333	-35.3319
0.00202885	-34.6236	-35.8699	-35.929	-35.1673
0.00225428	-34.8698	-35.2502	-35.793	-35.2069
0.00247971	-34.693	-35.5401	-36.1753	-35.2893
0.00270514	-34.8394	-34.802	-35.9815	-35.1825
0.00293057	-34.1135	-34.7313	-36.1657	-35.1133
0.003156	-34.2089	-34.9856	-35.629	-34.8526
0.00338142	-34.181	-35.0246	-35.541	-35.0399
0.00360685	-33.843	-35.3375	-35.9709	-34.8111
0.00383228	-34.5575	-34.6976	-35.56	-34.911
0.00405771	-34.3907	-35.1208	-36.0093	-35.2208
0.00428314	-34.3729	-35.0318	-35.8804	-34.8784
0.00450857	-34.0122	-34.8247	-35.7928	-35.2125
0.00473399	-33.9653	-34.9931	-36.0421	-35.2273
0.00495942	-34.04	-34.5712	-35.8541	-35.1177
0.00518485	-33.665	-34.7363	-36.0994	-34.9634
0.00541028	-33.9078	-34.9174	-35.638	-35.0858
0.00563571	-33.3297	-34.8066	-35.3375	-35.2248
0.00586114	-32.8746	-34.603	-35.5226	-34.761
0.00608656	-33.6732	-34.3265	-35.1449	-34.5713
0.00631199	-33.0907	-34.5501	-35.3036	-34.8253
0.00653742	-33.5553	-34.8258	-34.9611	-34.5742
0.00676285	-33.6848	-34.7432	-35.0217	-34.4832
0.00698828	-33.7268	-34.7395	-35.7497	-34.4859
0.00721371	-33.5773	-34.2228	-35.4491	-34.5885
0.00743913	-33.1687	-34.2867	-34.5313	-34.4027
0.00766456	-33.4145	-33.9914	-33.9584	-33.8455
0.00788999	-32.9621	-34.1264	-33.8639	-34.1946
0.00811542	-33.186	-34.1726	-33.5815	-33.9417
0.00834085	-33.2868	-33.6079	-33.4841	-33.5007
0.00856628	-33.1368	-34.0075	-33.2524	-33.1194
0.0087917	-33.2216	-34.0931	-32.757	-33.2781
0.00901713	-32.9908	-34.1835	-32.0033	-32.7813
0.00924256	-32.9977	-34.3844	-32.3232	-32.375
0.00946799	-33.0758	-33.5792	-31.8402	-32.4071
0.00969342	-32.4842	-32.5877	-31.9195	-32.1221
0.00991885	-32.4398	-32.0022	-31.6843	-31.417
0.0101443	-32.4842	-31.2422	-31.3424	-30.888
0.0103697	-32.1876	-31.6582	-30.8775	-30.5506
0.0105951	-31.8488	-31.3806	-30.6995	-30.0659
0.0108206	-31.8755	-31.4916	-30.5854	-29.4097
0.011046	-31.9825	-30.8746	-30.107	-29.129
0.0112714	-31.337	-30.9413	-29.3239	-28.3579
0.0114968	-31.4816	-30.7751	-28.9969	-27.788
0.0117223	-31.3607	-29.2513	-27.9417	-27.5645
0.0119477	-30.9909	-29.4893	-27.9527	-26.6231
0.0121731	-31.1187	-28.9409	-28.0072	-26.3206
0.0123986	-30.8547	-28.7678	-28.0339	-25.3508
0.012624	-30.8094	-28.5242	-27.6676	-25.0019
0.0128494	-30.6993	-27.9831	-26.9652	-23.6773
0.0130748	-30.0876	-27.5006	-26.8145	-23.4232
0.0133003	-30.608	-27.3205	-26.4555	-22.3518
0.0135257	-29.7925	-27.1506	-26.2944	-21.8884
0.0137511	-29.7747	-27.1899	-26.1007	-20.7279
0.0139766	-29.8633	-26.7835	-25.3151	-19.7776
0.014202	-29.3316	-26.8708	-24.7544	-19.4081
0.0144274	-29.4898	-26.4076	-24.0023	-18.2964
0.0146528	-28.9445	-26.1557	-23.9372	-17.1985
0.0148783	-28.7136	-25.5944	-23.2048	-16.1766
0.0151037	-28.4589	-24.8024	-22.8434	-15.2459
0.0153291	-28.1916	-24.4366	-22.1739	-14.0556
0.0155546	-28.4072	-23.4366	-21.3146	-13.1174
0.01578	-27.8105	-23.1965	-21.2777	-11.7976
0.0160054	-28.0523	-22.9308	-20.636	-10.7923
0.0162308	-27.9239	-22.013	-20.094	-9.78795
0.0164563	-27.6271	-21.9608	-19.5987	-8.55089
0.0166817	-27.3822	-21.5164	-18.5768	-7.86609
0.0169071	-26.9086	-20.5269	-17.7449	-5.94003
0.0171325	-26.8751	-20.0989	-17.3882	-4.59388
0.017358	-26.3193	-19.124	-16.4438	-3.83704
0.0175834	-26.079	-18.5962	-16.0249	-2.60766
0.0178088	-25.7599	-18.0594	-14.9092	-1.55153
0.0180343	-25.3342	-17.3168	-14.3882	-0.726336
0.0182597	-25.2994	-17.2098	-13.4638	-0.463065
0.0184851	-24.7864	-15.6334	-13.0158	-0.689575
0.0187105	-24.1613	-15.3281	-12.4962	-0.64194
0.018936	-24.34	-14.7174	-11.2994	-0.422382
0.0191614	-23.679	-14.4266	-10.9643	-0.286633
0.0193868	-24.0047	-13.2219	-9.52642	-0.445662
0.0196123	-23.402	-12.8787	-8.57937	-0.345757
0.0198377	-23.0032	-12.6325	-7.84786	-0.678667
0.0200631	-23.2456	-11.9753	-6.92414	-0.548557
0.0202885	-22.2122	-11.1115	-6.02988	-0.717899
0.020514	-21.8266	-10.6227	-4.55228	-0.951002
0.0207394	-21.5531	-9.36454	-3.88728	-1.16941
0.0209648	-21.0657	-8.86466	-3.16742	-0.785159
0.0211903	-20.7973	-7.36969	-2.05699	-0.798582
0.0214157	-20.1788	-6.7822	-1.36976	-0.356558
0.0216411	-19.97	-6.32316	-0.305542	-0.621054
0.0218665	-19.3504	-5.28221	0.39836	-0.630732
0.022092	-18.8986	-4.57209	1.01764	-0.877332
0.0223174	-18.7939	-3.65064	1.01369	-1.06296
0.0225428	-18.1688	-2.81595	0.722636	-0.493813
0.0227683	-17.779	-2.08992	0.93462	-0.593685
0.0229937	-16.7032	-1.0475	0.91916	-1.19963
0.0232191	-16.4552	-0.556164	0.934446	-0.866439
0.0234445	-16.0838	-0.15403	0.938545	-0.727894
0.02367	-15.5449	0.188575	0.803134	-1.05326
0.0238954	-15.1256	0.905017	1.31347	-0.81586
0.0241208	-14.3924	1.83354	1.2501	-0.699183
0.0243463	-13.7843	1.71152	1.21823	-0.848892
0.0245717	-13.7119	2.67248	1.40702	-0.828728
0.0247971	-12.7631	2.9187	1.18567	-0.341023
0.0250225	-12.3421	3.2213	1.33001	-0.59641
0.025248	-11.7953	3.57184	1.31918	-0.924497
0.0254734	-11.1891	3.20457	1.42556	-1.0112
0.0256988	-11.1718	3.40313	1.41897	-0.901396
0.0259243	-10.5922	3.37502	1.33628	-1.09087
0.0261497	-9.84396	3.24566	1.43951	-1.22417
0.0263751	-8.94712	3.50981	1.1723	-1.50915
0.0266005	-8.79385	3.40217	1.02757	-1.23291
0.026826	-7.6165	3.64025	0.997188	-1.01086
0.0270514	-7.23063	3.38085	0.78249	-0.864288
0.0272768	-6.97988	3.65774	1.19896	-0.988128
0.0275022	-5.97143	3.84227	1.09457	-1.18399
0.0277277	-5.67711	3.58926	1.31233	-0.953948
0.0279531	-4.87049	3.74748	1.70898	-0.735806
0.0281785	-3.99864	3.71103	1.8655	-0.601633
0.028404	-3.56367	3.91697	1.53728	-0.538742
0.0286294	-2.79137	3.38843	1.28032	-0.615671
0.0288548	-2.47933	3.17006	1.18564	-0.619508
0.0290802	-2.07399	3.31251	1.39488	-0.832654
0.0293057	-1.57256	2.8266	1.51532	-1.49684
0.0295311	-1.58616	3.0952	1.62738	-1.30702
0.0297565	-1.18981	3.12179	1.61906	-0.894829
0.029982	-1.00873	2.88536	1.43778	-0.741462
0.0302074	-0.756694	3.0483	1.27281	-0.780372
0.0304328	-0.11197	3.17794	1.18089	-1.00969
0.0306583	0.137239	2.90111	1.44051	-0.827429
0.0308837	0.587397	2.79483	1.42413	-0.919906
0.0311091	0.63174	2.43243	1.1717	-0.888675
0.0313345	0.446336	2.82669	1.44855	-0.954845
0.03156	0.360875	2.68688	1.23749	-1.30088
0.0317854	0.382743	2.71884	1.49173	-0.948629
0.0320108	0.443859	2.63369	1.61835	-1.01827
0.0322363	0.443137	2.44527	1.39616	-0.79199
0.0324617	0.349199	2.70765	1.21241	-0.862057
0.0326871	0.477185	2.60028	1.26012	-0.770517
0.0329125	0.470717	2.74199	1.30173	-0.958716
0.033138	0.468449	2.49242	1.54724	-1.10826
0.0333634	0.424501	2.25142	1.48435	-0.694819
0.0335888	0.498326	2.58591	1.65387	-1.0266
0.0338142	0.392463	2.34736	1.53116	-1.46809
0.0340397	0.376742	2.75553	2.09038	-1.16571
0.0342651	0.442075	2.60328	1.3576	-1.6214
0.0344905	0.494377	2.47991	1.53897	-1.63099
0.034716	0.451831	2.57234	1.7842	-1.63723
0.0349414	0.459125	2.55592	1.42234	-2.1542
0.0351668	0.447558	2.45757	2.07705	-2.34717
0.0353923	0.476764	1.90012	1.40523	-2.39748
0.0356177	0.493191	2.3017	1.2855	-2.64455
0.0358431	0.501311	2.37345	1.29956	-2.87086
0.0360685	0.519144	2.00655	1.06108	-3.23636
0.036294	0.51408	2.63687	1.20731	-3.45291
0.0365194	0.53968	2.72977	1.04659	-3.98816
0.0367448	0.520773	2.46583	1.18087	-4.41141
0.0369702	0.535936	2.71004	1.08897	-4.57512
0.0371957	0.533995	2.48818	0.633025	-4.62383
0.0374211	0.523621	2.60667	1.37515	-5.0645
0.0376465	0.5677	2.49772	0.768074	-5.96901
0.037872	0.513267	2.39215	0.907923	-6.4654
0.0380974	0.531929	2.14685	1.02008	-6.48773
0.0383228	0.537271	2.06572	0.827353	-7.49326
0.0385482	0.516743	2.61051	0.980354	-8.10476
0.0387737	0.558756	2.52362	1.12351	-8.73324
0.0389991	0.535849	2.2974	1.06255	-9.67323
0.0392245	0.554808	2.43084	0.646593	-10.5046
0.0394499	0.532973	1.8249	0.295527	-11.5166
0.0396754	0.55306	2.73839	0.331022	-12.2116
0.0399008	0.537427	2.79487	0.0765832	-12.7608
0.0401262	0.598154	2.59938	0.393547	-13.6998
0.0403517	0.601216	2.41824	0.797897	-14.4019
0.0405771	0.541974	2.16711	0.00987639	-15.0988
0.0408025	0.562769	2.31609	0.0320681	-16.0386
0.041028	0.509499	1.95794	0.248643	-16.5403
0.0412534	0.521222	2.38582	0.435651	-16.8672
0.0414788	0.539492	2.59465	0.459005	-17.3179
0.0417042	0.516536	2.02186	0.58464	-18.0458
0.0419297	0.487195	3.09671	0.816793	-19.6021
0.0421551	0.497055	3.08269	0.399877	-20.3062
0.0423805	0.475755	2.78944	0.497092	-21.4484
0.0426059	0.522886	2.86797	0.821034	-22.2624
0.0428314	0.545752	2.69549	0.212584	-23.1889
0.0430568	0.535516	2.77172	0.0674534	-24.3204
0.0432822	0.54049	2.63845	0.480778	-25.236
0.0435077	0.531822	2.37718	0.86787	-25.9661
0.0437331	0.550769	2.288	0.504514	-27.6646
0.0439585	0.538836	2.38638	0.326796	-28.5713
0.0441839	0.542924	2.66522	0.666611	-29.6738
0.0444094	0.529726	2.66166	0.399403	-30.2802
0.0446348	0.529178	2.55353	0.119058	-31.3156
0.0448602	0.52898	2.58529	-0.431604	-32.187
0.0450857	0.534436	2.0786	-0.650081	-33.0916
0.0453111	0.545758	2.80865	-1.1621	-33.9387
0.0455365	0.513788	2.41657	-1.42085	-34.9283
0.045762	0.518846	2.33551	-1.33932	-36.0395
0.0459874	0.497711	2.59416	-1.55482	-37.1659
0.0462128	0.49287	2.68708	-1.98161	-37.4148
0.0464382	0.524128	2.87513	-1.74451	-37.8172
0.0466637	0.534239	2.2978	-2.01	-37.9382
0.0468891	0.548712	2.92614	-2.36638	-37.7273
0.0471145	0.516436	2.90932	-2.66646	-37.6301
0.0473399	0.536894	2.53987	-3.10149	-37.3253
0.0475654	0.555928	3.12544	-3.53823	-37.4195
0.0477908	0.598399	2.94653	-3.64254	-37.608
0.0480162	0.585581	2.87335	-3.88818	-37.3205
0.0482417	0.590712	2.69542	-3.86167	-37.4728
0.0484671	0.588433	2.50907	-4.0039	-37.6141
0.0486925	0.623693	2.48632	-4.30673	-37.4201
0.0489179	0.628996	2.05636	-4.43233	-37.1242
0.0491434	0.627493	2.31956	-4.41923	-36.723
0.0493688	0.635178	2.13003	-4.49435	-36.8896
0.0495942	0.628816	2.03318	-4.56111	-37.1159
0.0498197	0.66841	2.18767	-4.93278	-37.033
0.0500451	0.646314	2.24707	-5.40976	-37.0428
0.0502705	0.66398	2.37121	-5.9857	-37.24
0.0504959	0.700577	2.59814	-6.7193	-37.4861
0.0507214	0.689228	2.50984	-7.28968	-37.5274
0.0509468	0.648096	2.41312	-7.88876	-37.7397
0.0511722	0.618657	2.89779	-8.6148	-37.4363
0.0513977	0.6302	3.08183	-9.06517	-37.7996
0.0516231	0.594943	3.21624	-9.82915	-37.6947
0.0518485	0.610496	3.29766	-10.3233	-37.6069
0.0520739	0.607935	3.39039	-11.0573	-37.7086
0.0522994	0.644974	2.89614	-11.3139	-37.7
0.0525248	0.636139	2.55763	-11.3992	-37.3977
0.0527502	0.664672	2.24682	-12.0696	-37.522
0.0529756	0.652162	1.74797	-12.7826	-37.5006
0.0532011	0.60815	2.01156	-13.2427	-38.0614
0.0534265	0.617441	1.56251	-13.4237	-38.1392
0.0536519	0.594073	1.33315	-14.0088	-38.3673
0.0538774	0.591045	0.637122	-15.031	-38.6056
0.0541028	0.572507	0.55468	-15.6028	-38.5302
0.0543282	0.571536	0.0726974	-16.6192	-38.341
0.0545537	0.55901	-0.963533	-16.7825	-38.3396
0.0547791	0.562507	-0.69595	-17.4007	-38.5261
0.0550045	0.552289	-1.46999	-17.9642	-38.4021
0.0552299	0.565494	-1.41473	-18.6955	-37.8508
0.0554554	0.532288	-1.87107	-20.4438	-38.1598
0.0556808	0.49341	-2.26035	-21.3102	-38.0366
0.0559062	0.106506	-2.71098	-22.344	-37.969
0.0561316	-0.0645783	-2.95973	-23.0842	-38.0051
0.0563571	-0.0909087	-3.50105	-23.5319	-37.8149
0.0565825	-0.206408	-3.51371	-24.4435	-38.0625
0.0568079	-0.20845	-4.25949	-26.0589	-37.9065
0.0570334	-0.533062	-4.12709	-26.986	-38.0044
0.0572588	-0.380602	-4.60376	-27.9335	-38.1512
0.0574842	-0.240721	-5.23724	-28.5167	-37.9325
0.0577097	-0.40813	-5.26606	-29.3796	-38.1948
0.0579351	-0.615197	-5.91955	-30.2148	-38.3206
0.0581605	-1.11004	-6.00136	-31.1738	-38.4664
0.0583859	-0.874359	-6.27962	-32.7073	-38.3966
0.0586114	-0.666873	-6.56081	-33.3502	-38.3326
0.0588368	-0.905712	-7.49725	-33.9985	-38.7234
0.0590622	-0.819265	-8.1646	-35.1257	-38.5182
0.0592876	-1.32778	-8.83868	-35.398	-38.5629
0.0595131	-1.0962	-10.0315	-35.5324	-38.422
0.0597385	-1.48668	-10.8322	-35.5991	-38.4868
0.0599639	-1.19415	-11.449	-36.0543	-38.7114
0.0601894	-0.989857	-11.8642	-36.0718	-38.8482
0.0604148	-1.19316	-12.5307	-36.0079	-38.6134
0.0606402	-0.944551	-13.2166	-37.1724
0.0608656	-1.52132	-13.8541	-35.9072
0.0610911	-1.36542	-14.1067	-35.9058
0.0613165	-1.63584	-14.3991	-35.8803
0.0615419	-1.31988	-14.9405	-35.9206
0.0617674	-1.51506	-15.7215	-35.6378
0.0619928	-1.85939	-15.9546	-35.4862
0.0622182	-1.62236	-16.4546	-35.5843
0.0624436	-1.23526	-16.9631	-36.2203
0.0626691	-1.09793	-17.2521	-35.7346
0.0628945	-1.13894	-19.1425	-36.0686
0.0631199	-1.55827	-20.0891	-35.7594
0.0633454	-1.4207	-20.3872	-35.6542
0.0635708	-1.21464	-21.2452	-35.4777
0.0637962	-1.30556	-22.2719	-35.5419
0.0640216	-0.926466	-23.1427	-36.0061
0.0642471	-1.32193	-24.3868	-35.7834
0.0644725	-1.14369	-25.3356	-35.748
0.0646979	-1.15833	-25.8159	-36.0541
0.0649234	-1.75719	-26.5762	-35.8299
0.0651488	-1.25862	-27.2997	-36.1863
0.0653742	-1.6209	-28.6251	-35.5586
0.0655996	-1.39951	-29.312	-35.8711
0.0658251	-1.5403	-30.1783	-36.1338
0.0660505	-2.11478	-31.9314	-36.1307
0.0662759	-1.66614	-32.2915	-35.9672
0.0665014	-2.07498	-32.6985	-35.4605
0.0667268	-1.89145	-33.266	-35.975
0.0669522	-1.90232	-33.8671	-35.9342
0.0671776	-2.32613	-34.4088	-36.1369
0.0674031	-2.83279	-35.0243	-36.3466
0.0676285	-2.93287	-35.31	-35.7082
0.0678539	-3.29828	-35.3624	-35.5769
0.0680793	-3.47592	-35.5182	-36.0564
0.0683048	-3.4574	-35.3864	-36.1896
0.0685302	-3.66482	-35.64	-35.8967
0.0687556	-3.68883	-35.3359	-36.0798
0.0689811	-3.88964	-35.4002	-36.0083
0.0692065	-4.26138	-35.7146	-36.1225
0.0694319	-4.08831	-35.3626	-35.3903
0.0696574	-4.32587	-35.5241	-36.288
0.0698828	-4.59908	-35.0191	-35.9835
0.0701082	-4.4213	-34.951	-35.9194
0.0703336	-4.81844	-35.0351	-35.8893
0.0705591	-4.93618	-35.1453	-35.1636
0.0707845	-5.01641	-35.2385	-35.6105
0.0710099	-5.25327	-35.1863	-35.5079
0.0712354	-5.55944	-35.2459	-35.9848
0.0714608	-6.08136	-35.3895	-36.0169
0.0716862	-6.42496	-35.1294	-35.3956
0.0719116	-6.87281	-35.4485	-35.4815
0.0721371	-7.16376	-35.1534	-35.352
0.0723625	-7.09271	-34.9291	-35.4597
0.0725879	-7.77581	-35.2571	-35.994
0.0728133	-8.04117	-34.9457	-36.0356
0.0730388	-8.37384	-35.0045	-36.2534
0.0732642	-8.94109	-34.7929	-36.0922
0.0734896	-9.37229	-34.9193	-35.7206
0.0737151	-10.2037	-34.6389	-35.9201
0.0739405	-10.7784	-34.3542	-35.7525
0.0741659	-10.9623	-35.1112	-36.0715
0.0743913	-11.312	-34.7959	-35.4817
0.0746168	-11.7007	-34.7041	-35.7295
0.0748422	-12.6107	-35.2688	-35.8916
0.0750676	-12.5351	-34.8821	-35.7699
0.0752931	-12.5647	-35.0471	-36.2499
0.0755185	-12.9525	-34.9642
0.0757439	-13.7883	-34.8557
0.0759693	-14.625	-35.1764
0.0761948	-15.0753	-35.0536
0.0764202	-15.3924	-35.791
0.0766456	-15.656	-35.7525
0.0768711	-15.9998	-35.6787
0.0770965	-16.5055	-35.7458
0.0773219	-16.8018	-35.7881
0.0775473	-17.3232	-35.9258
0.0777728	-17.7224	-35.448
0.0779982	-17.868	-35.4028
0.0782236	-18.4547	-35.791
0.0784491	-19.1415	-35.582
0.0786745	-19.7977	-36.0026
0.0788999	-20.5574	-36.0136
0.0791253	-21.0724	-36.0097
0.0793508	-21.493	-36.0811
0.0795762	-22.0959	-36.0861
0.0798016	-22.7583	-36.7786
0.0800271	-23.1189	-36.5618
0.0802525	-23.7522	-36.8918
0.0804779	-24.1959	-37.0538
0.0807033	-24.9009	-37.039
0.0809288	-25.5244	-37.5963
0.0811542	-26.0499	-36.958
0.0813796	-27.1766	-36.716
0.081605	-27.4924	-36.0244
0.0818305	-28.2839	-35.7864
0.0820559	-28.7343	-36.8137
0.0822813	-29.8103	-36.7664
0.0825068	-29.7589	-37.5757
0.0827322	-30.9769	-37.852
0.0829576	-31.2455	-37.4574
0.083183	-31.7781	-38.0764
0.0834085	-32.9557	-37.0554
0.0836339	-33.177	-37.2548
0.0838593	-33.9849	-37.2134
0.0840848	-34.321	-37.0333
0.0843102	-34.4332	-37.2295
0.0845356	-34.7185	-36.8777
0.0847611	-34.6629	-36.1846
0.0849865	-34.9892	-36.9225
0.0852119	-34.8086	-36.8817
0.0854373	-35.0534	-37.0123
0.0856628	-35.6301	-36.7472
0.0858882	-35.5451
0.0861136	-35.6787
0.086339	-35.1617
0.0865645	-35.2592
0.0867899	-35.2734
0.0870153	-34.9266
0.0872408	-34.8765
0.0874662	-34.8913
0.0876916	-34.5728
0.087917	-34.8356
0.0881425	-34.7313
0.0883679	-34.971
0.0885933	-34.8831
0.0888188	-34.4903
0.0890442	-34.7488
0.0892696	-34.4922
0.089495	-34.7643
0.0897205	-34.407
0.0899459	-34.5852
0.0901713	-34.8206
0.0903967	-34.1092
0.0906222	-34.5772
0.0908476	-34.0889
0.091073	-34.2681
0.0912985	-34.7228
0.0915239	-34.6333
0.0917493	-34.9401
0.0919747	-34.676
0.0922002	-34.8118
0.0924256	-34.7491
0.092651	-34.7256
0.0928765	-34.9121
0.0931019	-34.7163
0.0933273	-34.6214
0.0935528	-34.7348
0.0937782	-34.7309
0.0940036	-35.1748
0.094229	-34.592
0.0944545	-34.9754
0.0946799	-35.1465
0.0949053	-34.8833
0.0951308	-35.2525
0.0953562	-34.5358
0.0955816	-34.7383
0.095807	-34.8654
0.0960325	-34.5808
0.0962579	-35.4266
0.0964833	-34.2056
0.0967087	-34.3062
0.0969342	-34.4125
0.0971596	-34.387
0.097385	-35.1301
0.0976105	-34.9065
0.0978359	-34.8323
0.0980613	-34.9143
0.0982867	-34.737
0.0985122	-35.3572
0.0987376	-34.9127
0.098963	-35.2199
0.0991885	-35.0298
0.0994139	-35.2958
0.0996393	-35.4152
0.0998647	-35.0261
0.10009	-35.1282
0.100316	-35.291
0.100541	-35.1601
0.100766	-35.5297
0.100992	-35.453
0.101217	-35.408
0.101443	-35.2649
0.101668	-35.098
0.101894	-35.2667
0.102119	-34.1041
0.102344	-34.2649
0.10257	-34.5508
0.102795	-34.9697
0.103021	-35.1336
0.103246	-35.1887
0.103472	-35.7758
0.103697	-35.6927
0.103922	-36.4067
0.104148	-35.7487
0.104373	-35.1658
0.104599	-35.5165
0.104824	-35.4736
0.10505	-35.326
0.105275	-35.3803
0.1055	-35.0141
0.105726	-35.371
0.105951	-35.1004
0.106177	-34.8644
0.106402	-35.4144
0.106628	-35.1554
0.106853	-35.3155
0.107078	-35.109
0.107304	-34.9011
